# Satellite glial GPR37L1 regulates maresin and potassium channel signaling for pain control

**DOI:** 10.1101/2023.12.03.569787

**Authors:** Sangsu Bang, Changyu Jiang, Jing Xu, Sharat Chandra, Aidan McGinnis, Xin Luo, Qianru He, Yize Li, Zilong Wang, Xiang Ao, Marc Parisien, Lorenna Oliveira Fernandes de Araujo, Sahel Jahangiri Esfahan, Qin Zhang, Raquel Tonello, Temugin Berta, Luda Diatchenko, Ru-Rong Ji

## Abstract

G protein coupled receptor 37-like 1 (GPR37L1) is an orphan GPCR and its function remains largely unknown. Here we report that GPR37L1 transcript is highly expressed compared to all known GPCRs in mouse and human dorsal root ganglia (DRGs) and selectively expressed in satellite glial cells (SGCs). Peripheral neuropathy following diabetes and chemotherapy by streptozotocin and paclitaxel resulted in downregulations of surface GPR37L1 in mouse and human DRGs. Transgenic mice with *Gpr37l1* deficiency exhibited impaired resolution of neuropathic pain symptom (mechanical allodynia), whereas overexpression of *Gpr37l1* in mouse DRGs can reverse neuropathic pain. Notably, GPR37L1 is co-expressed and coupled with potassium channels in SGCs. We found striking species differences in potassium channel expression in SGCs, with predominant expression of KCNJ10 and KCNJ3 in mouse and human SGCs, respectively. GPR37L1 regulates the surface expression and function of KCNJ10 and KCNJ3. We identified the pro-resolving lipid mediator maresin 1 (MaR1) as a GPR37L1 ligand. MaR1 increases KCNJ10/KCNJ3-mediated potassium influx in SGCs via GPR37L1. MaR1 protected chemotherapy-induced suppression of KCNJ13/KCNJ10 expression and function in SGCs. Finally, genetic analysis revealed that the *GPR37L1-E296K* variant is associated with increased chronic pain risk by destabilizing the protein. Thus, GPR37L1 in SGCs offers a new target for neuropathy protection and pain control.
