## Supplemental Table 1 for "Satellite glial GPR37L1 regulates maresin and potassium channel signaling for pain control"

### Sheet: A_mouse_GPCR_DRG RNA_seq
All GPCRs in mouse DRGs (FPKMs, n=3)
	Mouse 1	Mouse 2	Mouse 3	mean
Gabbr1	58.99	66.16	61.58	62.2433
S1pr3	41.07	60.41	39.85	47.11
Mrgprd	26.59	29.1	46.95	34.2133
Gpr37l1	35.7	34.88	27.57	32.7167
Lpar3	28.97	18.92	35.78	27.89
Mrgprx3-ps	24.51	27.35	29.93	27.2633
Ednrb	22.82	32.54	19.39	24.9167
Gabbr2	20.01	24.34	26.04	23.4633
Ptgir	16.15	28.59	17.05	20.5967
Gprc5b	19.51	17.99	22.4	19.9667
Adora1	20.67	18.13	20.11	19.6367
Lpar1	17.21	21.1	20.3	19.5367
Gpr137	19.6	17.15	19.32	18.69
Gpr158	15.4	21.4	17.67	18.1567
Gpr108	18.53	15.43	18.48	17.48
Gpr153	16.9	18.75	11.61	15.7533
Gprasp2	11.15	13.21	18.66	14.34
Ptgdr	11.79	11.5	18.16	13.8167
Mrgpra2b	16.63	11.36	12.28	13.4233
Cckar	11.56	17.78	7.92	12.42
P2ry1	11.03	9.37	16.45	12.2833
P2ry1	11.03	9.37	16.45	12.2833
Acvr1b	10.58	12.33	13.12	12.01
Mrgprx1	7.54	13.37	13.64	11.5167
Gpr180	10.89	10.64	12.3	11.2767
Npy2r	8.95	14.06	10.18	11.0633
Antxr2	8.16	12.21	9.63	10
Grm7	7.93	9.52	10.82	9.42333
Gpr137b	8.69	7.96	10.93	9.19333
Gpr155	6.99	8.95	9.9	8.61333
Htr1d	8.42	7.72	9.24	8.46
Npy1r	5.7	13.3	6.03	8.34333
Mrgpra3	8.01	7.47	9.46	8.31333
Mrgpre	8.95	8.01	7.82	8.26
Mrgpra2a	9.02	7.15	7.22	7.79667
Gpr35	7.46	7.79	7.77	7.67333
Gpr35	7.46	7.79	7.77	7.67333
Cxcr4	6.37	7.56	7.51	7.14667
Gpr162	7.29	6.98	6.41	6.89333
Gpr89	6.51	6.88	7.11	6.83333
Htr1b	4.88	8.34	7.01	6.74333
Gpr151	5.61	13.93	0.62	6.72
Gprc5c	6.21	6.9	6.96	6.69
Agtr1a	6.52	3.78	7.55	5.95
Ptgfr	5.95	3.92	7.17	5.68
Acvr2a	4.5	6.05	5.98	5.51
Gpr107	5.51	5.24	5.11	5.28667
S1pr1	4.56	5.12	5.79	5.15667
Gpr27	4.66	5.05	5.75	5.15333
Ghr	3.9	5.24	6.23	5.12333
Pth1r	5.42	4.39	5.52	5.11
Cnr1	3.24	5.51	6.49	5.08
Oprl1	4.22	4.27	5.87	4.78667
Htr7	4.77	4.11	5.45	4.77667
Gpr173	3.96	5.04	5.02	4.67333
Acvr1	3.93	5.27	4.53	4.57667
Gpr161	3.89	4.99	4.79	4.55667
Grm4	4.39	3.91	5.22	4.50667
P2ry2	4.87	4.46	4.11	4.48
P2ry2	4.87	4.46	4.11	4.48
Gpr149	3.33	5.9	4.09	4.44
Gpr75	3.47	3.88	4.22	3.85667
Gpr19	4.09	4.33	3.08	3.83333
Gpr139	2.65	4.45	4.38	3.82667
Adra2c	4.09	3.18	4.18	3.81667
Gpr135	2.81	3.86	4.48	3.71667
Gprin1	3.73	3.85	3.28	3.62
Gpr176	3.15	3.55	3.98	3.56
Ptger1	4.97	3.14	2.56	3.55667
Gpr85	2.91	3.51	4.05	3.49
Gpr61	2.99	3.83	3.56	3.46
Gpr137b-ps	3.96	3.64	2.7	3.43333
Gpr137c	2.59	3.68	3.76	3.34333
Antxr1	2.8	3.51	3.61	3.30667
Gpr45	3.08	2.94	3.65	3.22333
Mrgprf	3.43	2.75	2.88	3.02
Adra2a	3.01	3.08	2.96	3.01667
Cysltr2	3.11	2.58	2.97	2.88667
Mrgprb4	0.47	1.93	6.22	2.87333
Gpr157	2.46	2.89	3.22	2.85667
Chrm4	2.68	3.1	2.58	2.78667
Acvrl1	2.54	2.62	2.81	2.65667
Ackr3	2.78	2.13	2.95	2.62
Htr5b	2.17	1.83	3.8	2.6
P2ry12	2.6	3.17	1.88	2.55
Mrgprb5	2.19	1.57	3.88	2.54667
Gpr37	2.16	2.64	2.68	2.49333
Htr2a	1.81	2.93	2.53	2.42333
Hcrtr1	3.27	2.35	1.61	2.41
Gpr146	2.3	2.35	2.51	2.38667
Sstr2	1.8	2.45	2.49	2.24667
Cckbr	2.63	3.95	0.07	2.21667
Bdkrb2	2.07	2.73	1.79	2.19667
Agtr1b	1.69	2.37	2.44	2.16667
Chrm2	1.63	1.88	2.88	2.13
Htr1a	1.32	1.95	2.53	1.93333
Ptger4	1.42	2.24	2.09	1.91667
Cx3cr1	1.64	2.3	1.8	1.91333
Gpr3	1.58	2.59	1.36	1.84333
Gpr22	1.34	2.41	1.71	1.82
Adora2b	2.14	1.54	1.62	1.76667
Hcrtr2	1.5	1.76	2.02	1.76
Gpr156	1.91	1.54	1.76	1.73667
Gpr156	1.91	1.54	1.76	1.73667
Adora2a	1.69	1.47	1.87	1.67667
Grm8	1.22	1.53	1.95	1.56667
Ntsr2	1.62	0.79	2.06	1.49
Ednra	1.07	1.42	1.82	1.43667
Gprin2	1.16	1.29	1.45	1.3
Ptger3	1	1.33	1.4	1.24333
Mrgprc1-ps	0.99	0.7	1.98	1.22333
S1pr2	1.09	1.06	1.31	1.15333
Gpr160	1.32	0.87	1.22	1.13667
Adra1d	0.83	1.36	1.16	1.11667
Avpr1a	0.92	2.14	0.24	1.1
Htr4	1.03	0.94	1.28	1.08333
Gpr26	0.96	1.13	1.06	1.05
Htr1f	0.72	0.95	1.07	0.913333
Hrh1	0.79	0.88	1.04	0.903333
Ptafr	0.66	1.07	0.98	0.903333
Gpr34	0.89	0.91	0.82	0.873333
Hrh3	0.8	0.81	1.01	0.873333
Nmur1	1.1	0.49	1.01	0.866667
Galr1	0.85	0.66	1.07	0.86
Lpar6	0.67	0.84	1.04	0.85
Ccr2	0.5	1.05	0.82	0.79
Htr5a	0.72	0.93	0.66	0.77
Lhcgr	0.68	0.69	0.92	0.763333
Adrb2	0.88	0.6	0.74	0.74
Gpr68	0.58	0.85	0.77	0.733333
Aplnr	0.51	0.85	0.81	0.723333
Crhr1	0.56	0.63	0.98	0.723333
Adra1b	0.98	0.73	0.43	0.713333
Adcyap1r1	0.81	0.53	0.74	0.693333
Hrh2	0.57	0.73	0.7	0.666667
Gpr65	0.69	0.74	0.56	0.663333
Gpr4	0.61	0.59	0.79	0.663333
Gpr119	0.83	0.58	0.52	0.643333
Gpr83	0.5	0.55	0.77	0.606667
Amhr2	0.8	0.51	0.45	0.586667
P2ry6	0.56	0.65	0.51	0.573333
P2ry6	0.56	0.65	0.51	0.573333
Ccr10	0.5	0.45	0.75	0.566667
Drd2	0.61	0.49	0.58	0.56
Oprd1	0.52	0.52	0.62	0.553333
P2ry13	0.55	0.49	0.61	0.55
P2ry13	0.55	0.49	0.61	0.55
Ccr1	0.41	0.73	0.42	0.52
Gpr179	0.52	0.41	0.59	0.506667
Chrm3	0.68	0.42	0.31	0.47
Sstr1	0.35	0.41	0.58	0.446667
Gpr52	0.32	0.49	0.51	0.44
Gpr183	0.55	0.33	0.43	0.436667
Crhr2	0.56	0.35	0.37	0.426667
Gpr21	0.33	0.49	0.39	0.403333
Ptger2	0.54	0.27	0.35	0.386667
Mrgprb12-ps	0.08	0.43	0.6	0.37
Chrm1	0.47	0.17	0.47	0.37
Gpr182	0.36	0.3	0.44	0.366667
Galr2	0.3	0.39	0.37	0.353333
Lpar4	0.3	0.3	0.37	0.323333
Oxtr	0.31	0.27	0.38	0.32
Grm3	0.41	0.29	0.25	0.316667
Tacr3	0.35	0.25	0.35	0.316667
Adrb1	0.26	0.23	0.46	0.316667
Fpr2	0.27	0.35	0.32	0.313333
Gpr150	0.32	0.47	0.14	0.31
Gprc5a	0.39	0.29	0.25	0.31
Sstr4	0.09	0.37	0.45	0.303333
Gpr62	0.26	0.43	0.23	0.306667
Rxfp3	0.36	0.23	0.32	0.303333
Ccr5	0.22	0.39	0.28	0.296667
P2ry14	0.3	0.29	0.21	0.266667
P2ry14	0.3	0.29	0.21	0.266667
Mrgpra1	0.16	0.43	0.18	0.256667
Tshr	0.22	0.27	0.25	0.246667
Gpr88	0.43	0.2	0.09	0.24
Prlr	0.16	0.26	0.23	0.216667
S1pr4	0.2	0.27	0.18	0.216667
Gpr1	0.2	0.16	0.28	0.213333
Vipr2	0.21	0.11	0.31	0.21
Mrgpra9	0	0.45	0.17	0.206667
Rxfp1	0.14	0.31	0.17	0.206667
Ntsr1	0.17	0.21	0.23	0.203333
Fpr1	0.18	0.28	0.14	0.2
Oprm1	0.14	0.22	0.22	0.193333
Gpr165	0.14	0.15	0.27	0.186667
Oprk1	0.02	0.28	0.26	0.186667
Ltb4r1	0.19	0.21	0.13	0.176667
Pth2r	0	0.11	0.42	0.176667
Gprin3	0.11	0.19	0.21	0.17
Mrgprc7-ps	0.06	0.14	0.29	0.163333
Npy5r	0.15	0.1	0.24	0.163333
Cxcr6	0.11	0.27	0.11	0.163333
Grm5	0.25	0.13	0.1	0.16
Gpr17	0.29	0.06	0.13	0.16
Gpr20	0.13	0.09	0.25	0.156667
Gpr63	0.14	0.22	0.1	0.153333
Adra2b	0.1	0.02	0.33	0.15
Gpr39	0.18	0.19	0.06	0.143333
Cxcr2	0.08	0.25	0.1	0.143333
Cxcr3	0.14	0.1	0.19	0.143333
Sstr5	0.05	0.02	0.35	0.14
Gpr18	0.22	0.06	0.09	0.123333
P2ry10b	0.04	0.15	0.17	0.12
P2ry10b	0.04	0.15	0.17	0.12
Epor	0.15	0.05	0.16	0.12
Gpr132	0.1	0.12	0.13	0.116667
Npffr1	0.14	0.07	0.15	0.12
Cysltr1	0.12	0.1	0.14	0.12
Lpar2	0.08	0.2	0.07	0.116667
Npffr2	0.28	0	0.06	0.113333
Acvr2b	0.14	0.1	0.08	0.106667
S1pr5	0.12	0.05	0.14	0.103333
Ackr4	0.15	0.08	0.08	0.103333
Mrgprh	0.1	0.05	0.14	0.0966667
Gpr174	0.08	0.05	0.15	0.0933333
Tacr2	0.06	0.16	0.07	0.0966667
Sstr3	0.16	0.08	0.04	0.0933333
Htr6	0	0.09	0.19	0.0933333
Glp1r	0.09	0.08	0.09	0.0866667
Npy4r	0.12	0.09	0.04	0.0833333
Cnr2	0.08	0.11	0.05	0.08
Adrb3	0.04	0.01	0.18	0.0766667
Gpr15	0	0.2	0.03	0.0766667
Mrgprb2	0.19	0	0.03	0.0733333
Drd1	0.11	0	0.1	0.07
Gpr141	0.05	0.04	0.12	0.07
Mrgprc2-ps	0	0.14	0.05	0.0633333
Acvr1c	0.08	0.09	0.02	0.0633333
Gpr55	0.04	0.06	0.08	0.06
Mrgprb1	0.05	0.05	0.07	0.0566667
Drd3	0.03	0	0.14	0.0566667
Gpr171	0.04	0.07	0.06	0.0566667
Agtr2	0.02	0.07	0.08	0.0566667
Bdkrb1	0.05	0.08	0.04	0.0566667
Htr2c	0.08	0.02	0.06	0.0533333
Mrgprb13	0.11	0	0.05	0.0533333
Grm1	0.12	0.02	0.01	0.05
Vipr1	0.07	0.06	0.03	0.0533333
Trhr	0.05	0.04	0.06	0.05
Ccr7	0.1	0.02	0.03	0.05
Gpr6	0.06	0.03	0.06	0.05
Htr2b	0	0.12	0.02	0.0466667
Ghsr	0.08	0.05	0.01	0.0466667
Gipr	0.07	0.06	0.01	0.0466667
Mrgprb8	0.06	0.04	0.03	0.0433333
Mrgprb11-ps	0.07	0.05	0	0.04
Xcr1	0.03	0.03	0.05	0.0366667
Gpr84	0	0.1	0	0.0333333
Tacr1	0.02	0.06	0.02	0.0333333
Avpr2	0.08	0.02	0	0.0333333
Ltb4r2	0.04	0.03	0.03	0.0333333
Gcgr	0.09	0	0	0.03
Gpr152	0.06	0.01	0.01	0.0266667
Grm2	0.06	0.03	0	0.03
Ccr9	0.03	0.02	0.03	0.0266667
Nmbr	0	0.05	0.03	0.0266667
Mrgprx2	0.01	0.03	0.03	0.0233333
Gpr82	0.03	0	0.04	0.0233333
Gpr31a	0	0.07	0	0.0233333
P2ry10	0.02	0	0.04	0.02
P2ry10	0.02	0	0.04	0.02
Cxcr1	0	0	0.06	0.02
Mrgpra14	0.06	0	0	0.02
Ccr1l1	0.06	0	0	0.02
Gpr12	0.04	0.02	0	0.02
Adra1a	0.01	0.03	0.01	0.0166667
Gprc5d	0.05	0	0	0.0166667
Gpr141b	0	0.05	0	0.0166667
Cxcr5	0	0	0.05	0.0166667
Chrm5	0.05	0	0	0.0166667
Gpr87	0.04	0	0	0.0133333
Npy6r	0	0.04	0	0.0133333
Drd5	0.04	0	0	0.0133333
Gpr33	0.04	0	0	0.0133333
Gpr25	0	0	0.04	0.0133333
Nmur2	0.02	0	0.02	0.0133333
Uts2r	0	0.04	0	0.0133333
Gpr143	0.03	0	0	0.01
Gpr50	0	0.02	0.02	0.0133333
Gpr50	0	0.02	0.02	0.0133333
Adora3	0	0.01	0.01	0.00666667
Mrgprg	0	0	0.03	0.01
Rxfp2	0	0.02	0.01	0.01
Mrgpra4	0.03	0	0	0.01
Grpr	0	0	0.02	0.00666667
Avpr1b	0	0	0.02	0.00666667
Gnrhr	0.02	0	0	0.00666667
Trhr2	0.02	0	0	0.00666667
Calcr	0.02	0	0	0.00666667
Glp2r	0	0.01	0	0.00333333
Npbwr1	0	0.01	0	0.00333333
Gpr101	0.01	0	0	0.00333333
Pgr15l	0	0	0.01	0.00333333
P2ry4	0	0.01	0	0.00333333
P2ry4	0	0.01	0	0.00333333
Gpr31c	0	0	0.01	0.00333333
Sctr	0	0	0	0
Rxfp4	0	0	0	0
Prlhr	0	0	0	0
Mrgpra6	0	0	0	0
Hrh4	0	0	0	0
Grm6	0	0	0	0
Gpr31b	0	0	0	0
Ghrhr	0	0	0	0
Galr3	0	0	0	0
Fpr3	0	0	0	0
Drd4	0	0	0	0
Ccr8	0	0	0	0
Ccr6	0	0	0	0
Ccr4	0	0	0	0
Ccr3	0	0	0	0
Brs3	0	0	0	0
Mrgprc2-ps	0	0.14	0.05	0.0633333
Gpr31c	0	0	0.01	0.00333333
Mrgpra6	0	0	0	0
Gpr84	0	0.1	0	0.0333333
Gpr50	0	0.02	0.02	0.0133333
Gpr31a	0	0.07	0	0.0233333
Htr2b	0	0.12	0.02	0.0466667

### Sheet: B_mouse_orphanGPCR_DRG_RNA_seq
Orphan GPCRs in mouse DRGs (FPKMs, n=3)
	Mouse 1	Mouse 2	Mouse 3	mean
Gpr37l1	35.7	34.88	27.57	32.7167
Gprc5b	19.51	17.99	22.4	19.9667
Gpr137	19.6	17.15	19.32	18.69
Gpr158	15.4	21.4	17.67	18.1567
Gpr108	18.53	15.43	18.48	17.48
Gpr153	16.9	18.75	11.61	15.7533
Gprasp2	11.15	13.21	18.66	14.34
Gpr180	10.89	10.64	12.3	11.2767
Gpr137b	8.69	7.96	10.93	9.19333
Gpr155	6.99	8.95	9.9	8.61333
Gpr35	7.46	7.79	7.77	7.67333
Gpr35	7.46	7.79	7.77	7.67333
Gpr162	7.29	6.98	6.41	6.89333
Gpr89	6.51	6.88	7.11	6.83333
Gpr151	5.61	13.93	0.62	6.72
Gprc5c	6.21	6.9	6.96	6.69
Gpr107	5.51	5.24	5.11	5.28667
Gpr27	4.66	5.05	5.75	5.15333
Gpr173	3.96	5.04	5.02	4.67333
Gpr161	3.89	4.99	4.79	4.55667
Gpr149	3.33	5.9	4.09	4.44
Gpr75	3.47	3.88	4.22	3.85667
Gpr19	4.09	4.33	3.08	3.83333
Gpr139	2.65	4.45	4.38	3.82667
Gpr135	2.81	3.86	4.48	3.71667
Gprin1	3.73	3.85	3.28	3.62
Gpr176	3.15	3.55	3.98	3.56
Gpr85	2.91	3.51	4.05	3.49
Gpr61	2.99	3.83	3.56	3.46
Gpr137b-ps	3.96	3.64	2.7	3.43333
Gpr137c	2.59	3.68	3.76	3.34333
Gpr45	3.08	2.94	3.65	3.22333
Gpr157	2.46	2.89	3.22	2.85667
Gpr37	2.16	2.64	2.68	2.49333
Gpr146	2.3	2.35	2.51	2.38667
Gpr3	1.58	2.59	1.36	1.84333
Gpr22	1.34	2.41	1.71	1.82
Gpr156	1.91	1.54	1.76	1.73667
Gpr156	1.91	1.54	1.76	1.73667
Gprin2	1.16	1.29	1.45	1.3
Gpr160	1.32	0.87	1.22	1.13667
Gpr26	0.96	1.13	1.06	1.05
Gpr34	0.89	0.91	0.82	0.873333
Gpr68	0.58	0.85	0.77	0.733333
Gpr65	0.69	0.74	0.56	0.663333
Gpr4	0.61	0.59	0.79	0.663333
Gpr119	0.83	0.58	0.52	0.643333
Gpr83	0.5	0.55	0.77	0.606667
Gpr179	0.52	0.41	0.59	0.506667
Gpr52	0.32	0.49	0.51	0.44
Gpr183	0.55	0.33	0.43	0.436667
Gpr21	0.33	0.49	0.39	0.403333
Gpr182	0.36	0.3	0.44	0.366667
Gpr150	0.32	0.47	0.14	0.31
Gprc5a	0.39	0.29	0.25	0.31
Gpr62	0.26	0.43	0.23	0.306667
Gpr88	0.43	0.2	0.09	0.24
Gpr1	0.2	0.16	0.28	0.213333
Gpr165	0.14	0.15	0.27	0.186667
Gprin3	0.11	0.19	0.21	0.17
Gpr17	0.29	0.06	0.13	0.16
Gpr20	0.13	0.09	0.25	0.156667
Gpr63	0.14	0.22	0.1	0.153333
Gpr39	0.18	0.19	0.06	0.143333
Gpr18	0.22	0.06	0.09	0.123333
Gpr132	0.1	0.12	0.13	0.116667
Gpr174	0.08	0.05	0.15	0.0933333
Gpr15	0	0.2	0.03	0.0766667
Gpr141	0.05	0.04	0.12	0.07
Gpr55	0.04	0.06	0.08	0.06
Gpr171	0.04	0.07	0.06	0.0566667
Gpr6	0.06	0.03	0.06	0.05
Gpr84	0	0.1	0	0.0333333
Gpr152	0.06	0.01	0.01	0.0266667
Gpr82	0.03	0	0.04	0.0233333
Gpr31a	0	0.07	0	0.0233333
Gpr12	0.04	0.02	0	0.02
Gprc5d	0.05	0	0	0.0166667
Gpr141b	0	0.05	0	0.0166667
Gpr87	0.04	0	0	0.0133333
Gpr33	0.04	0	0	0.0133333
Gpr25	0	0	0.04	0.0133333
Gpr143	0.03	0	0	0.01
Gpr50	0	0.02	0.02	0.0133333
Gpr50	0	0.02	0.02	0.0133333
Gpr101	0.01	0	0	0.00333333
Gpr31c	0	0	0.01	0.00333333
Gpr31b	0	0	0	0
Gpr31c	0	0	0.01	0.00333333
Gpr84	0	0.1	0	0.0333333
Gpr50	0	0.02	0.02	0.0133333
Gpr31a	0	0.07	0	0.0233333
