## Supplemental Table 4 for "Satellite glial GPR37L1 regulates maresin and potassium channel signaling for pain control"

### Sheet: Sheet1
	C57Bl6J						CD1
	Gpr37l1+/+		Gpr37l1+/-		Gpr37-/-		WT
	male	female	male	female	male	female	male	female
Figure 1A,C	2	1
Figure 2A	1	0
Figure 2B	1	0
Figure 2C	2	2	2	2	1	1
Figure3A	3	2	7	5	3	5
Figure 3B	4	3	5	5	3	5
Figure3C-D							3	3
Figure 3E-G							10	10
Figure 3I-J							15	15
Figure 4C	1	2			1	2
Figure5A	3	2	7	5	3	5			same mice as in Figure 3A
Figure 5B	4	3	5	5	3	5			same mice as in Figure 3B
Figure 5C-D							15	15
Figure 5E	3	3			3	3
Figure 6B-C	3	3
Figure 6E-G	2	2
Figure 6H-J	3	3	3	3
Figure 6K	2	1
Figure 6L	2	2				1
sFigure1B-E	3	2			1	2
sFigure 2B	3	3			3	2
sFigure 2C							6
sFigure 2D			2	2
sFigure 3A-C	3	2	7	5	3	5			same mice as in Figure 3A
sFigure 3D-F							5	5	same mice as in Figure 3F
sFigure6	3	2
sFigure 6C-D							3	3
sFigure 6E-F	9	9			3	3
sfigure7 A-G	5	5							same mice as in Figure 6B-G
sFigure 7H			3	3					same mice as in Figure 6H
	47	40	19	17	18	24	52	46
total mice								263
male mice								136
female mice								127
