## Supplemental Table 5 for "Satellite glial GPR37L1 regulates maresin and potassium channel signaling for pain control"

### Sheet: A
			NDRI donor information
	Human DRG		Sex	Race	Age	provider	type	experiments
Figure 2D	3		female	caucasian	22	NDRI	normal	stain
Figure 2E	3	as in Figure 2D	male	caucasian	32	NDRI	normal	stain
Figure 2F	6	See B	male	caucasian	51	NDRI	normal	stain
Figure 7D	1	3 donors as in Figure 2D	female	caucasian	41	NDRI	normal	culture/stain
Figure7E-F	6	See B	male	caucasian	34	NDRI	normal	culture/stain
Figure 7G-H	2		female	caucasian	39	NDRI	normal	culture/stain
Figure S8B	2	same as Figure 7G
total human donors	12

### Sheet: B
Neuropathic pain (NP) and control donor information
Sex	Race	provider	Age	type	experiments
Female	caucasian	University of Pittsburg	70	NP	WB
Male	caucasian	University of Pittsburg	62	NP	WB
Male	black	University of Pittsburg	52	NP	WB
Male	caucasian	University of Pittsburg	44	normal	WB
Female	caucasian	University of Pittsburg	53	normal	WB
Male	caucasian	University of Pittsburg	20	normal	WB
